# Reliability and precision of thermal imaging measurements to study animal behaviour and welfare

**DOI:** 10.1101/2025.07.31.668027

**Authors:** Debottam Bhattacharjee, Marianne A. Mason, Alan G. McElligott

## Abstract

The use of infrared thermal imaging has become increasingly popular in animal behaviour, health, and welfare research over the last decade. Yet, there is a lack of consensus regarding how this technique should be best applied when measuring peripheral temperatures in animals, including which regions of interest to favour. This fundamental issue necessitates checking the reliability and precision of thermal imaging data when taking repeated measurements, both over short and relatively long time windows. Using goats (*Capra hircus*) as a model, we investigated two subcategories of reliability, short-term repeatability (measurements taken in the same session) and reproducibility (over multiple sessions), as well as the precision of surface temperatures in two facial regions. We collected data from 20 goats over five measurement sessions over consecutive days. During each session, five frames were collected from approximately one-minute-long videos. From each video, we extracted the mean, maximum, and minimum surface temperatures from the left eye, right eye, and nose tip. To calculate repeatability, we compared temperature variation attributed to differences between goats against total variation in surface temperatures measured in a single session. We defined precision as the temperature deviation within which the mean temperature measured from one to five thermal images was expected to fall in relation to the mean of five image replicates 95% of the time. Reproducibility was investigated by comparing variation attributed to differences in temperature between measurement sessions against total variation in surface temperatures. Our results revealed that repeatability and precision of mean and maximum temperatures across five repeated measurements were high for all facial regions, with between 93.50% and 99.81% of total temperature variation attributable to the individual goat tested. Conversely, minimum temperatures were more variable, less repeatable, and less precise. For reproducibility, measurement sessions accounted for a high proportion of variation in nasal temperatures (74.61-85.85%), and a lower, but substantial proportion of eye temperature variation (49.59-67.01%). We conclude that mean and maximum thermal measures show promise for quantifying nasal and eye temperatures in the short term. However, surface temperature measured across several days was not readily comparable, highlighting the importance of considering ambient conditions in thermal imaging research. Overall, this study provides valuable insights into the appropriate use of thermal imaging in goats and, more broadly, animal behaviour and welfare research.
