## Supplementary material for "Reliability and precision of thermal imaging measurements to study animal behaviour and welfare": Table S1

### Sheet: Tabelle1
Goat ID	Sex	Breed	Age (Years)	Duration at Sanctuary (Years)	Group ID	Week Tested
Ewok	Male	Anglo Nubian	5	4	1	1
Luke	Male	Anglo Nubian	5	4	1	1
Princess	Female	Anglo Nubian	5	4	1	1
Davey	Male	Saanen	16	8	2	1
Mary	Female	British Alpine	16+	4	2	2
Goesover	Male	Saanen	10	3	3	2
Jeffers	Male	Boer Cross	10	3	3	2
Juliet	Female	Toggenburg	9	4	3	2
Donald	Male	Mixed Breed	8	2	4	2
Hattie	Female	Toggenburg	10	10	4	2
Heidi	Female	Toggenburg	12	10	4	2
Blossom	Female	Nubian Cross	12	8	5	2
Glenda	Female	Saanen Cross	12	8	5	2
Natalie	Female	Swiss-Alpine Cross	11	9	5	2
Arlo	Male	Mixed Breed	9	5	6	3
Dylan	Male	Pygmy	8	6	6	3
Franky	Male	Saanen Cross	6	5	6	3
Sapphire	Female	Toggenburg	11	6	7	3
Topaz	Female	Toggenburg	11	6	7	3
Vincent	Male	Mixed Breed	11	11	7	3
